# Reference mapping and whole-genome alignment yield comparable phylogenomic inferences

**DOI:** 10.64898/2026.10.20.760391

**Authors:** Michael V. Westbury, David A. Duchene

## Abstract

Reference-genome choice can introduce mapping bias when sequencing data are analysed against a heterospecific genome, but it remains unclear how strongly this bias affects species-level phylogenomic inference. We tested this across Ursidae using nine species spanning approximately 20 million years of divergence, including the extinct giant short-faced bear (*Arctodus simus*). We independently mapped the same sequencing datasets to four reference genomes spanning a broad range of evolutionary distances and compared these with two assembly-based whole-genome-alignment approaches. We developed PhyloSlide to analyse all treatments consistently, offering a streamlined pipeline for sliding-window phylogenomics. Using this approach, we found that mapping reference choice strongly affected sequence recovery, with missing data generally increasing with evolutionary distance. Nonetheless, all six treatments recovered an identical species-tree topology and highly similar gene and site concordance factors. Relative divergence-time estimates were also largely consistent between approaches. Together, these findings demonstrate that mapping sequencing reads from multiple species to a shared reference genome can yield phylogenomic inferences comparable to whole-genome alignment, despite substantial reference-dependent sequence loss across millions of years of evolutionary divergence.
