## Supplementary tables for "Reference mapping and whole-genome alignment yield comparable phylogenomic inferences"

### Sheet: Table S1
				Brown bear			American black bear			Spectacled bear			Giant panda			Conspecific reference
Sample	Species	Run accession	Input fragments	Unique mapped fragments	Mean depth (×)	Reference covered (%)	Unique mapped fragments	Mean depth (×)	Reference covered (%)	Unique mapped fragments	Mean depth (×)	Reference covered (%)	Unique mapped fragments	Mean depth (×)	Reference covered (%)	Unique mapped fragments	Mean depth (×)	Reference covered (%)
American black bear	Ursus americanus	SRR7813601	335041167	295695876	28	92.3	302102959	30.3	98.6	291733154	26.7	88.9	283826426	26.5	89.7	302102959	30.3	98.6
Asiatic black bear	Ursus thibetanus japonicus	DRR320311	311188601	250811838	29.9	92.5	255258563	32	97.4	248729519	28.6	89.1	244496855	28.5	90.4	252245426	29.6	91.7
Brown bear	Ursus arctos	DRR276777	423663113	376535894	44.2	93.5	379320918	46.7	97.6	370498838	41.8	89.1	361397606	41.4	90.7	376535894	44.2	93.5
Polar bear	Ursus maritimus	SRR15170747	386073092	324849081	38	93.1	328592929	40.4	97.5	321546656	36.2	89	314678921	36	90.8	331625468	41.2	97.5
Sloth bear	Melursus ursinus	ERR946786	150835565	131275051	9.3	91.1	132442473	9.8	96.2	129738100	8.8	87.5	126672524	8.7	88	132760957	9.6	94.2
Spectacled bear	Tremarctos ornatus	SRR13602719	860635511	547591323	42.2	90.8	551552756	44.7	95.9	564017244	43	93.6	529159396	40.6	89.5	564017244	43	93.6
Sun bear	Helarctos malayanus	SRR13167983	513471476	444945822	53.1	92.5	453817082	57	97.2	442587117	51	89.1	434138133	50.9	91.1	438188295	50.6	91.8
Giant panda	Ailuropoda melanoleuca	SRR17188214	439985975	355156173	40.4	88.8	356803456	42.6	93.5	354663036	39.4	86.6	362196912	43.1	95.2	362196912	43.1	95.2
Giant short-faced bear	Arctodus simus	ERR6016611	839492728	643749266	18	83.3	645861196	19	87.9	689902666	19.2	82.4	541240188	15	80.9	—	—	—

### Sheet: Table S2
Reference	Species	Assembly accession	Role	Assembly (Gb)	Scaffolds	Scaffolds ≥1 Mb	Genome in ≥1 Mb (%)	Soft-masked (%)
Brown bear	Ursus arctos	GCF_023065955.1	Benchmark; WGA	2.47	902	77	95.3	33.3
American black bear	U. americanus	GCF_020975775.1	Benchmark; WGA	2.35	2213	246	91.6	31.8
Asiatic black bear	U. thibetanus	GCA_057755955.1	Conspecific only	2.52	234	75	98.5	34.8
Giant panda	A. melanoleuca	GCF_002007445.2	Benchmark; WGA anchor	2.44	73514	24	94.2	30.5
Sloth bear	M. ursinus inornatus	GCA_060683725.1	Conspecific only	2.44	446	62	97.5	33.7
Spectacled bear	T. ornatus	GCA_054642835.1	Benchmark; WGA	2.53	258	50	98.5	34.6
Sun bear	H. malayanus euryspilus	GCA_060683795.1	Conspecific only	2.57	1001	56	92.8	34.9
Polar bear	U. maritimus	GCF_017311325.1	Conspecific; WGA	2.33	3900	38	98.8	30.4
Short-faced bear	A. simus	—	WGA via mapped consensus	2.52	147	50	99	—

### Sheet: Table S3
Treatment	Window trees retained	Windows excluded for missing data	Windows passing dating filters
Brown bear reference	2102	298	284
American black bear reference	2147	137	297
Spectacled bear reference	2120	404	307
Giant panda reference	2053	254	281
WGA – LAST	2087	220	270
WGA – minimap2	2054	253	285
